# The ELF3 transcription factor is associated with an epithelial phenotype and represses epithelial-mesenchymal transition

**DOI:** 10.1101/2022.08.19.504435

**Authors:** Ayalur Raghu Subbalakshmi, Sarthak Sahoo, Prakruthi Manjunatha, Shaurya Goyal, Vignesh A Kasiviswanathan, M Yeshwanth, R Soundharya, Isabelle McMullen, Jason A. Somarelli, Mohit Kumar Jolly

**Affiliations:** Centre for BioSystems Science and Engineering, Indian Institute of Science, Bangalore 560012, India; Department of Medical Electronics, M S Ramaiah Institute of Technology, Bangalore 560054, India; Department of Humanities and Social Sciences, Faculty of Sciences, Indian Institute of Technology, Kharagpur 721302, India; Department of Biotechnology, JSS Science and Technology University, Mysore 570006, India; Department of Biotechnology, National Institute of Technology Warangal, 506004, India; Department of Medicine, Duke University, Durham, NC 27708, USA; Duke Cancer Institute, Duke University, Durham, NC 27708, USA

**Author notes:** Authors to whom correspondence should be addressed (J.A.S), (M.K.J). These authors contributed equally (Ayalur Raghu Subbalakshmi, Sarthak Sahoo).

**Keywords:** ELF3, phenotypic plasticity, mathematical modeling, epithelial-mesenchymal transition (EMT), Mesenchymal–Epithelial Transition (MET)

## Abstract

Epithelial-mesenchymal plasticity (EMP) involves bidirectional transitions between epithelial, mesenchymal and multiple intermediary hybrid epithelial/mesenchymal phenotypes. While the process of epithelial-mesenchymal transition (EMT) and its associated transcription factors are well-characterised, the transcription factors that promote mesenchymal-epithelial transition (MET) and stabilise hybrid E/M phenotypes are less well understood. Here, we analyse multiple publicly-available transcriptomic datasets at bulk and single-cell level and pinpoint ELF3 as a factor that is strongly associated with an epithelial phenotype and is inhibited during EMT. Using mechanism-based mathematical modelling, we also show that ELF3 inhibits the progression of EMT, suggesting ELF3 may be able to counteract EMT induction, including in the presence of EMT-inducing factors, such as WT1. Our model predicts that the MET induction capacity of ELF3 is stronger than that of KLF4, but weaker than that of GRHL2. Finally, we show that ELF3 levels correlates with worse patient survival in a subset of solid tumor types, suggesting cell-of-origin or lineage specificity in the prognostic capacity of ELF3.
