## Supplementary Table 1 for "The ELF3 transcription factor is associated with an epithelial phenotype and represses epithelial-mesenchymal transition"

### Sheet: Breast cancer
	ELF3 vs Epithelial		ELF3 vs Mesenchymal		KLF4 vs Epithelial		KLF4 vs Mesenchymal		GRHL2 vs Epithelial		GRHL2 vs Mesenchymal
GSEIDS	Rho(spearman)	pvalue	Rho(spearman)	pvalue	Rho(spearman)	pvalue	Rho(spearman)	pvalue	Rho(spearman)	pvalue	Rho(spearman)	pvalue
gse100092	0.670671	0.0686927	-0.958101	0.000178157	0.404762	0.319889	-0.690476	0.0579903	0.928571	0.000862968	-0.880952	0.00385032
gse100553	0.909364	2.81047e-08	-0.064686	0.786436	-0.82406	7.94655e-06	-0.184962	0.434986	0.863158	9.62152e-07	-0.0541353	0.820675
gse102369	0.771429	0.0723965	0.828571	0.0415627	0.542857	0.265703	0.485714	0.328723	0.371429	0.468478	0.257143	0.622787
GSE103865	0.41978	0.135101	-0.134066	0.64772	0.0593407	0.840302	0.226374	0.436435	0.252747	0.383315	-0.507692	0.0638392
GSE106618	0.138235	0.609666	-0.435294	0.0919524	-0.211765	0.431083	0.0823529	0.761733	-0.508824	0.0441352	0.747059	0.000882107
GSE11259	0.716667	0.029818	-0.166667	0.668231	-0.416667	0.264586	-0.166667	0.668231	0.566667	0.111633	0.4	0.286105
gse112796	0.428571	0.396501	-0.0285714	0.957155	-0.2	0.704	0.314286	0.544093	-0.257143	0.622787	0.828571	0.0415627
gse112797	0.267884	0.205662	0.00739291	0.97265	-0.131304	0.540819	0.2	0.348756	-0.37886	0.0678966	0.404959	0.0496458
gse112910	0.942857	0.00480466	-0.371429	0.468478	-0.0857143	0.871743	0.771429	0.0723965	0.840668	0.0360576	-0.492805	0.320633
gse113283	0.0285714	0.957155	-0.314286	0.544093	-1	1.18045e-25	-0.771429	0.0723965	-0.885714	0.0188455	-0.657143	0.156175
gse115255	0.904762	0.00200828	-0.738095	0.0365528	0.714286	0.0465282	-0.642857	0.0855589	0.714286	0.0465282	-0.642857	0.0855589
gse117474	0.567329	0.0343519	-0.629139	0.0159305	0.757174	0.00171348	-0.699779	0.00533438	-0.293923	0.307736	0.375691	0.185579
gse118612	-0.224242	0.533401	-0.10303	0.776998	0.6	0.066688	-0.309091	0.384841	0.9126	0.000229476	-0.711198	0.0211044
gse119149	0.578506	0.0487728	-0.592616	0.042297	-0.93007	1.17022e-05	0.426573	0.1667	0.802837	0.00166751	-0.176061	0.584141
GSE119253	0.261905	0.530923	0.5	0.207031	0.761905	0.0280049	0.285714	0.492726	0.214286	0.610344	0.0952381	0.822505
GSE122008	0.305495	0.28817	0.586813	0.0273844	0.305495	0.28817	-0.103297	0.725282	-0.0681319	0.816984	0.164835	0.573346
GSE124648	0.410799	7.02234e-05	-0.186873	0.0812729	0.205012	0.0553534	0.368761	0.000407343	0.271864	0.0103981	-0.460657	6.29648e-06
gse126153	0.542857	0.265703	-0.714286	0.110787	-0.657143	0.156175	0.542857	0.265703	0.485714	0.328723	-0.771429	0.0723965
GSE128190	-0.142857	0.735765	0.738095	0.0365528	-0.619048	0.101733	0.357143	0.385121	-0.503003	0.203877	-0.28743	0.490015
gse128958	0.428571	0.289403	-0.357143	0.385121	0.809524	0.0149027	0.404762	0.319889	-0.834749	0.00992969	-0.0982057	0.817045
GSE136031	0.726444	5.0794e-09	-0.262267	0.0717332	0.137321	0.351994	0.185519	0.206796	0.567304	2.61661e-05	-0.737408	2.26162e-09
GSE136287	0.960784	2.48657e-10	-0.287926	0.246615	-0.232198	0.353838	0.0464396	0.854814	0.954592	7.87842e-10	-0.201238	0.423288
GSE1378	0.5197	2.08766e-05	0.00966935	0.941548	-	-	-	-	-	-	-	-
GSE140494	0.20688	0.0491175	-0.150231	0.155206	0.082322	0.437888	0.383421	0.000175794	0.387848	0.000145569	-0.488358	9.07088e-07
GSE147271	0.31887	0.00108906	-0.0140967	0.888168	-0.184331	0.0636487	0.388735	5.39909e-05	0.730903	2.76954e-18	-0.22623	0.0222321
GSE148186	-0.0647535	0.811685	-0.217807	0.417736	-0.547059	0.0283011	-0.170588	0.52761	-0.0530192	0.845385	0.486009	0.0563001
gse148843	0.458723	0.000376991	-0.249936	0.0632018	0.219518	0.104041	0.255678	0.0571832	0.419822	0.00127727	-0.522556	3.60817e-05
GSE151635	-0.608392	0.035806	0.286713	0.366251	0.13986	0.664633	-0.223776	0.484452	-0.496503	0.100603	0.181818	0.571701
GSE155570	0.66417	4.02562e-06	-0.253036	0.120133	0.525101	0.000598682	-0.296154	0.067158	-0.513765	0.000822005	0.131579	0.424606
GSE157284	0.314628	0.00399152	-0.236352	0.032534	0.00530033	0.962306	0.699089	2.788e-13	0.479087	5.28078e-06	0.260282	0.0181946
GSE158309	0.305739	1.97375e-11	-0.053148	0.254769	0.193651	2.83573e-05	0.308295	1.31539e-11	0.1764	0.000140618	-0.301763	3.68066e-11
GSE159661	0.958042	9.54358e-07	-0.909091	4.19104e-05	-0.272727	0.391097	0.538462	0.0708943	0.734266	0.00654349	-0.776224	0.00299286
GSE17705	0.221741	0.000113427	-0.00145175	0.98009	0.0789795	0.173896	0.429981	7.70482e-15	0.16971	0.00329616	-0.208364	0.000292752
GSE178748	-0.1	0.722897	-0.289286	0.295665	-0.739286	0.00163551	-0.660714	0.00733057	0.441608	0.0993587	0.100718	0.720982
GSE183694	0.482517	0.112109	0.223776	0.484452	-0.0699301	0.829024	-0.188811	0.556737	-	-	-	-
GSE190596	-0.885714	0.0188455	-0.428571	0.396501	-0.724714	0.103243	-0.115954	0.826848	0.0857143	0.871743	0.542857	0.265703
GSE23655	-0.160902	0.497974	0.335338	0.148357	0.321805	0.166474	-0.371429	0.106871	-0.172932	0.46594	0.693233	0.000701451
GSE24202	0.692208	0.000507068	-0.568831	0.00712538	-	-	-	-	-	-	-	-
GSE26459	0.0495652	0.818094	0.0278261	0.897305	0.0626087	0.771334	-0.383478	0.0643414	0.573043	0.00342273	-0.16	0.45517
GSE26541	0.542857	0.265703	-0.942857	0.00480466	0.485714	0.328723	-0.885714	0.0188455	0.485714	0.328723	-1	0
GSE27473	0.885714	0.0188455	-0.771429	0.0723965	-0.542857	0.265703	0.771429	0.0723965	0.657143	0.156175	-0.771429	0.0723965
GSE28448	0.818182	0.00208314	0.2	0.555445	0.754545	0.00728204	0.3	0.370083	0.736364	0.00975954	-0.118182	0.729285
GSE32150	0.0181818	0.96024	-0.127273	0.726057	0.163636	0.651477	0.466667	0.173939	-0.151515	0.676065	-0.260606	0.467089
GSE32727	0.797203	0.00190037	-0.797203	0.00190037	0.552448	0.0625115	-0.328671	0.296904	0.692308	0.012593	-0.706294	0.0102452
GSE33146	-0.6	0.208	0.942857	0.00480466	0.6	0.208	-0.771429	0.0723965	-0.542857	0.265703	0.828571	0.0415627
GSE36081	0.657143	0.156175	-0.828571	0.0415627	0.6	0.208	-0.657143	0.156175	0.771429	0.0723965	-0.885714	0.0188455
GSE40057	0.986014	4.1169e-09	-0.888112	0.000114134	0.13986	0.664633	-0.307692	0.330589	0.629371	0.0283197	-0.65035	0.0220342
GSE40690	0.96391	8.65359e-12	-0.833083	5.12385e-06	0.571429	0.00848909	-0.569925	0.00870372	0.936842	1.20594e-09	-0.729323	0.000263507
GSE43495	-0.00357143	0.989921	0.121429	0.666401	-0.546429	0.0350667	0.621429	0.013402	0.878571	1.63153e-05	-0.907143	3.06331e-06
GSE46834	0.642857	0.0855589	-0.261905	0.530923	0.380952	0.351813	-0.142857	0.735765	0.595238	0.11953	-0.190476	0.651401
GSE49005	-0.104895	0.745609	0.020979	0.948402	0.314685	0.319139	-0.174825	0.586824	0.426573	0.1667	0.020979	0.948402
GSE52262	0.971917	3.17481e-17	-0.65873	0.000186985	0.793651	7.83861e-07	-0.428571	0.0257192	0.368742	0.0583989	-0.687424	7.45011e-05
GSE52327	0.935294	1.07202e-07	-0.208824	0.437659	0.132353	0.625106	0.502941	0.0470631	0.826471	7.92355e-05	-0.423529	0.102109
gse54133	0.439496	0.00825143	0.340056	0.0456357	0.107283	0.5396	0.289356	0.0918027	-0.0423295	0.809215	-0.0241082	0.890662
gse54505	0.318874	0.537901	-0.811679	0.0498576	0.828571	0.0415627	-0.828571	0.0415627	-	-	-	-
GSE55470	0.838694	8.17895e-19	0.270692	0.0267221	0.12914	0.297627	-0.119922	0.333732	0.533019	3.4239e-06	-0.112063	0.366598
GSE55715	0.047619	0.910849	-0.714286	0.0465282	0.666667	0.0709877	0.238095	0.570156	0.285714	0.492726	-0.142857	0.735765
GSE62931	0.183942	0.066957	-0.25715	0.0098015	0.0673267	0.505693	0.499742	1.20113e-07	0.220546	0.027457	-0.476688	5.34209e-07
GSE6532	0.299738	0.00479508	-0.0951374	0.380737	0.450755	1.18045e-05	0.208701	0.0523924	0.32631	0.00203897	-0.36987	0.000422004
GSE66527	0.71613	4.05237e-06	-0.47186	0.00640105	-0.438416	0.0120763	0.198314	0.276573	0.80451	2.8798e-08	-0.841555	1.60398e-09
GSE67916	-0.0815273	0.747759	0.0319917	0.899719	0.382869	0.116832	-0.178535	0.478445	-0.682147	0.00181708	-0.525284	0.0251836
gse69363	0.854945	9.76604e-05	-0.195604	0.50275	0.441758	0.113778	-0.191209	0.512584	0.665934	0.009323	-0.208791	0.473779
GSE70279	0.844116	3.06321e-16	-0.782624	1.0441e-12	0.168421	0.214677	-0.353794	0.00747396	0.848629	1.47286e-16	-0.786616	6.69145e-13
gse72480	0.942857	0.00480466	-0.142857	0.787172	-0.0285714	0.957155	0.6	0.208	0.828571	0.0415627	-0.428571	0.396501
gse74377	0.86726	1.36095e-05	-0.668144	0.00466985	-0.655376	0.00585172	0.58763	0.0166792	-0.140028	0.60499	-0.25205	0.346322
gse77107	0.738769	0.0578585	0.43245	0.332527	0.648675	0.114996	0.072075	0.877959	0.654654	0.110567	-0.200033	0.667166
gse77408	-0.405594	0.190836	-0.51049	0.0899137	-0.804196	0.00161477	-0.769231	0.00344645	0.711034	0.00952876	0.770579	0.00335518
gse85857	0.942857	0.00480466	-0.942857	0.00480466	0.257143	0.622787	-0.257143	0.622787	0.371429	0.468478	-0.485714	0.328723
gse86024	0.745455	0.0133301	0.163636	0.651477	-0.769697	0.00922195	0.030303	0.933773	0.374261	0.286663	0.0184063	0.95975
gse86301	-0.771429	0.0723965	-0.428571	0.396501	0.542857	0.265703	0.885714	0.0188455	0.6	0.208	0.828571	0.0415627
gse89152	0.666667	0.0498672	-0.7	0.0357696	0.683333	0.0424423	-0.916667	0.000506619	0.410792	0.272071	-0.547723	0.12687
GSE90605	0.412393	0.309959	0.247436	0.554646	-0.0479051	0.910315	0.203596	0.628675	0.09759	0.818177	0.048795	0.908654
GSE9195	0.190467	0.0970684	-0.0683001	0.555044	0.429045	9.88678e-05	0.0131973	0.909304	0.161418	0.160772	-0.200195	0.0808656
gse92333	-0.454545	0.186905	-0.478788	0.161523	0.163636	0.651477	-0.369697	0.29305	0.0425534	0.907083	0.468087	0.172455
GSE95165	-0.034965	0.914093	-0.328671	0.296904	0.0909091	0.778725	0.020979	0.948402	-0.376965	0.227081	0.164223	0.610043
gse96033	0.826625	2.34566e-05	-0.362229	0.139625	0.201238	0.423288	-0.919505	6.86926e-08	-0.341826	0.165023	0.0488323	0.847415
gse97726	0.370399	0.026167	-0.0918919	0.594018	0.444273	0.00663748	-0.162677	0.343155	0.57529	0.000242131	-0.441956	0.0069614
gse98208	0.917582	9.90623e-06	-0.549451	0.0517706	0.17033	0.577975	0.131868	0.667608	0.615385	0.0251671	-0.472527	0.102981
gse98596	0.657143	0.156175	-0.828571	0.0415627	-0.0857143	0.871743	-0.371429	0.468478	0.576818	0.230732	-0.212512	0.686031

### Sheet: Bladder cancer
	ELF3 vs Epithelial		ELF3 vs Mesenchymal		KLF4 vs Epithelial		KLF4 vs Mesenchymal		GRHL2 vs Epithelial		GRHL2 vs Mesenchymal
GSEIDS	Rho(spearman)	pvalue	Rho(spearman)	pvalue	Rho(spearman)	pvalue	Rho(spearman)	pvalue	Rho(spearman)	pvalue	Rho(spearman)	pvalue
GSE100716	0.851128	1.96153e-06	-0.189474	0.423665	0.184962	0.434986	-0.171429	0.469886	0.842105	3.21749e-06	-0.189474	0.423665
GSE101723	0.355774	0.0631588	0.0935961	0.635695	-0.141215	0.473512	0.090312	0.647646	0.297756	0.123832	-0.287904	0.137372
GSE104740	0.432967	0.12201	-0.749451	0.00203015	0.349451	0.22069	-0.885714	2.504e-05	-0.0373626	0.899093	-0.872527	4.68062e-05
GSE111636	0.618182	0.0426456	0.445455	0.169733	0.618182	0.0426456	0.372727	0.258926	0.605924	0.0481666	0.1959	0.563744
GSE115485	0.854135	1.65132e-06	-0.430075	0.058396	0.0120301	0.959853	-0.0721805	0.762339	0.747368	0.000152314	-0.35188	0.128142
GSE115800	0.404762	0.319889	0.0952381	0.822505	-0.109109	0.797039	-0.163663	0.698567	0.47619	0.232936	-0.119048	0.778886
GSE118572	0.10303	0.776998	-0.527273	0.117308	0.721212	0.0185732	-0.454545	0.186905	-0.284848	0.425038	0.515152	0.127553
GSE120736	0.424779	1.00876e-07	-0.268822	0.00107765	0.110599	0.185392	0.0907045	0.277917	0.296537	0.000292698	-0.200197	0.0157644
GSE121711	-0.571429	0.13896	0.0238095	0.955374	0.428571	0.289403	0.0714286	0.866526	0.119048	0.778886	-0.47619	0.232936
GSE122306	0.475524	0.118176	-0.300699	0.34226	-0.34965	0.265239	-0.0839161	0.795415	-0.41958	0.174519	0.258741	0.416775
GSE124305	0.855342	3.11392e-39	-0.490165	2.11753e-09	-0.0520552	0.551799	0.190393	0.0281556	0.622458	1.26156e-15	-0.609028	7.37801e-15
GSE128192	0.851338	1.35338e-32	-0.224567	0.0172929	0.00346807	0.97105	0.252682	0.00719024	0.706128	3.44264e-18	-0.392772	1.83954e-05
GSE128702	0.810625	5.67158e-61	-0.349089	9.4864e-09	-0.0482261	0.442315	0.187183	0.00263931	0.576437	4.55533e-24	-0.435991	2.65628e-13
GSE128959	0.627844	2.53164e-23	-0.334238	1.31778e-06	-0.00987025	0.889676	0.229093	0.00110213	0.472815	1.5565e-12	-0.390065	1.13265e-08
GSE13507	0.377323	9.41244e-08	-0.282477	8.58026e-05	-0.122836	0.0930789	0.281355	9.17935e-05	0.182771	0.0120559	-0.419634	2.04265e-09
GSE140457	0.833333	0.0101755	-0.595238	0.11953	0.238095	0.570156	-0.690476	0.0579903	0.404762	0.319889	-0.404762	0.319889
GSE145260	0.664596	0.000741137	0.110107	0.625698	0.328063	0.136081	-0.0434783	0.84765	0.509881	0.0153426	0.0163749	0.942342
GSE147709	0.380011	0.0810722	-0.418408	0.0526322	0.277244	0.211611	0.0525127	0.816469	0.197064	0.379389	-0.734613	9.88999e-05
GSE164828	0.916667	0.000506619	-0.75	0.0199421	0.933333	0.0002359	-0.65	0.0580731	0.383333	0.308495	-0.35	0.35582
GSE23732	0.761905	0.0280049	-0.714286	0.0465282	-0.690476	0.0579903	0.619048	0.101733	0.380952	0.351813	-0.595238	0.11953
GSE28255	0.755245	0.00450844	-0.965035	3.88099e-07	0.755245	0.00450844	-0.566434	0.0548421	0.552448	0.0625115	-0.678322	0.0153173
GSE31684	0.796992	1.23261e-21	-0.572707	1.99377e-09	0.0551461	0.599572	0.0733938	0.484455	0.551771	9.89152e-09	-0.451955	5.4263e-06
GSE32548	0.413009	9.46357e-07	-0.45407	5.11451e-08	0.16085	0.066456	0.10489	0.233142	0.179224	0.0405339	-0.20773	0.0172742
GSE37317	0.778947	8.50354e-05	-0.466667	0.0439877	0.0438596	0.858499	0.0105263	0.965886	0.275439	0.253724	-0.187719	0.44155
GSE38264	0.383959	0.0173202	-0.307364	0.0604972	-0.193785	0.243713	0.220046	0.18435	0.337783	0.038072	-0.545902	0.000392494
GSE48075	0.666675	1.35131e-19	-0.538569	4.73487e-12	-0.0678533	0.422354	0.0688592	0.415492	0.161166	0.0553542	-0.287811	0.000514402
GSE48276	0.785692	1.57462e-25	-0.594164	2.05285e-12	-0.219344	0.0179955	0.361281	6.76459e-05	0.504168	7.93491e-09	-0.497794	1.30556e-08
GSE48277	0.876683	3.19318e-16	-0.531806	0.000100309	0.428029	0.00240675	-0.0681719	0.645232	0.54581	6.01116e-05	-0.406101	0.00418421
GSE57813	0.812987	7.48548e-06	-0.553247	0.00928101	-0.383117	0.0864783	0.355844	0.113385	0.568831	0.00712538	-0.533766	0.0126976
GSE64279	0.78797	3.69941e-05	-0.685714	0.000845616	0.494737	0.0265786	-0.666165	0.00134213	0.684211	0.000877265	-0.559398	0.0103333
GSE65635	0.951049	2.03842e-06	-0.888112	0.000114134	-0.293706	0.354148	0.454545	0.137658	0.79021	0.00222314	-0.706294	0.0102452
GSE66064	0.893845	2.10247e-08	-0.798984	8.231e-06	-0.0242801	0.91459	-0.00846979	0.970159	0.630717	0.0016494	-0.724449	0.000137424
GSE67312	0.90303	0.000343612	-0.69697	0.0250967	0.927273	0.000112035	-0.612121	0.0599721	0.842424	0.00222003	-0.793939	0.00609992
GSE71576	0.214517	0.162016	-0.0806202	0.602906	0.147851	0.338177	0.155603	0.313168	-0.31346	0.038271	-0.0646934	0.676524
GSE77952	0.242269	0.197087	-0.135929	0.473861	0.16485	0.38401	-0.191991	0.309443	-0.182202	0.335218	-0.0589544	0.756975
GSE83586	0.736844	8.64997e-54	-0.576622	1.33423e-28	0.0666824	0.244059	-0.0340373	0.552431	0.466121	5.77941e-18	-0.487305	1.02728e-19
GSE86411	0.552561	6.46275e-12	-0.325228	0.000141788	-0.175416	0.0442373	0.228215	0.00849156	0.420969	5.00448e-07	-0.573213	6.82726e-13
GSE87304	0.762132	3.69472e-59	-0.437419	1.09915e-15	0.0940825	0.101011	0.0404109	0.481971	0.533795	7.29654e-24	-0.405997	1.5633e-13
GSE93940	0.902098	5.99786e-05	0.79021	0.00222314	0.286713	0.366251	0.188811	0.556737	0.377622	0.226206	0.251748	0.429919
GSE97782	0.860427	4.34169e-09	-0.844554	1.60227e-08	0.206349	0.292109	-0.0793651	0.68809	0.713738	2.00465e-05	-0.697865	3.6538e-05
GSE98980	0.0857143	0.871743	0.314286	0.544093	-0.2	0.704	-0.257143	0.622787	0.371429	0.468478	0.942857	0.00480466

### Sheet: Prostate cancer
	ELF3 vs Epithelial		ELF3 vs Mesenchymal		KLF4 vs Epithelial		KLF4 vs Mesenchymal		GRHL2 vs Epithelial		GRHL2 vs Mesenchymal
GSEIDS	Rho(spearman)	pvalue	Rho(spearman)	pvalue	Rho(spearman)	pvalue	Rho(spearman)	pvalue	Rho(spearman)	pvalue	Rho(spearman)	pvalue
GSE100629	0.657143	0.156175	-0.771429	0.0723965	0.828571	0.0415627	-0.771429	0.0723965	0.714286	0.110787	-0.771429	0.0723965
GSE100919	0.714286	0.110787	-0.828571	0.0415627	0.428571	0.396501	0.371429	0.468478	0.485714	0.328723	-0.828571	0.0415627
GSE104572	0.863777	3.85441e-06	-0.436533	0.070109	0.69453	0.00138177	-0.356037	0.147026	0.182663	0.468161	-0.329205	0.182212
GSE104749	-0.190476	0.651401	-0.285714	0.492726	0.261905	0.530923	0	1	-0.761905	0.0280049	0.190476	0.651401
GSE104786	-0.0942513	0.601865	-0.237299	0.183615	0.0782086	0.665295	0.0554813	0.7591	0.694853	7.23012e-06	0.141711	0.43148
GSE109021	0.706862	8.43707e-16	-0.540583	1.306e-08	-0.395279	6.72558e-05	0.837195	2.25522e-26	0.547599	7.75021e-09	-0.0442892	0.668309
GSE113970	0.23609	0.316294	0.183459	0.438795	0.115789	0.626879	0.508271	0.0221248	-0.112782	0.635917	-0.302256	0.195238
GSE114345	-0.285714	0.534509	-0.857143	0.0136973	0.571429	0.180202	0.535714	0.215217	-	-	-	-
GSE114500	-0.125354	0.466332	0.0537967	0.755334	0.124582	0.469104	0.0851995	0.621267	0.0550837	0.749666	-0.030888	0.858071
GSE117098	-0.13986	0.664633	0.517483	0.0848688	0.218357	0.495367	-0.218357	0.495367	-0.525395	0.0793962	-0.245184	0.442438
GSE118123	0.885714	0.0188455	-0.6	0.208	0.428571	0.396501	-0.0285714	0.957155	0.0857143	0.871743	0.0285714	0.957155
GSE125339	0.428571	0.396501	-0.257143	0.622787	-0.771429	0.0723965	-0.771429	0.0723965	-0.142857	0.787172	-0.485714	0.328723
GSE130402	0.904348	1.6738e-17	-0.764822	9.58531e-10	0.273518	0.0690606	-0.116864	0.444561	0.708653	5.12884e-08	-0.448038	0.00202625
GSE130978	0.883333	0.0015905	-0.35	0.35582	0.25	0.51649	-0.0833333	0.831214	-0.0333333	0.932157	0.0166667	0.966055
GSE130981	-0.146853	0.648796	0.223776	0.484452	0.909091	4.19104e-05	-0.902098	5.99786e-05	0.797203	0.00190037	-0.755245	0.00450844
GSE133372	-0.63673	8.92861e-05	0.793255	6.14924e-08	0.160924	0.378936	-0.696481	9.53776e-06	0.649194	5.82672e-05	-0.81305	1.56661e-08
GSE135575	0.937063	6.99316e-06	-0.839161	0.000642826	-0.713287	0.00920178	0.818182	0.00114311	0.909091	4.19104e-05	-0.769231	0.00344645
GSE141551	0.131054	0.00323331	0.257424	4.6832e-09	0.155914	0.000448811	0.186111	2.66446e-05	0.358633	1.03234e-16	-0.493473	3.1286e-32
GSE14405	0.99876	1.6738e-17	-0.828571	0.0415627	0.885714	0.0188455	-0.6	0.208	0.942857	0.00480466	-0.771429	0.0723965
GSE147566	0.384615	0.21702	-0.384615	0.21702	-	-	-	-	-0.0769231	0.812183	-0.272727	0.391097
GSE151187	0.99921	1.6738e-17	-0.771429	0.0723965	0.257143	0.622787	-0.142857	0.787172	0.942857	0.00480466	-0.828571	0.0415627
GSE153352	0.119235	0.0390216	-0.0697919	0.228105	0.0919952	0.111806	0.161182	0.00513527	0.305656	6.59584e-08	-0.073059	0.207012
GSE155804	-0.75	0.0521814	0.892857	0.00680719	-0.75	0.0521814	0.607143	0.148231	0.75	0.0521814	-0.892857	0.00680719
GSE157547	0.256291	1.62114e-09	-0.0864721	0.0449847	0.0717212	0.0965463	0.217926	3.31693e-07	0.477715	5.06853e-32	-0.280833	3.29676e-11
GSE158524	-0.0952381	0.822505	-0.0714286	0.866526	-0.357143	0.385121	0.47619	0.232936	0.142857	0.735765	-0.642857	0.0855589
GSE178631	0.373689	5.01216e-06	0.066865	0.430818	0.106755	0.20768	0.145319	0.085552	0.0682994	0.420975	-0.0782463	0.356389
GSE184381	0.563636	0.089724	-0.175758	0.627188	-0.00606061	0.986743	0.369697	0.29305	0.672727	0.0330412	-0.793939	0.00609992
GSE189343	0.493432	1.18519e-07	-0.0676756	0.496992	0.0789549	0.427915	0.340146	0.000439078	0.603424	1.51849e-11	-0.219347	0.0260043
GSE193500	0.173348	0.44042	0.339356	0.122328	0.273857	0.217476	0.465839	0.0288871	0.228684	0.305996	0.299831	0.175203
GSE201805	0.140484	0.0764174	-0.110199	0.165376	0.22841	0.0036721	-0.125785	0.11299	0.294756	0.000154593	-0.130306	0.10052
GSE22010	0.755245	0.00450844	-0.818182	0.00114311	0.51049	0.0899137	-0.811189	0.00136332	0.909091	4.19104e-05	-0.923077	1.8622e-05
GSE22764	0.99056	1.6738e-17	-0.885714	0.0188455	0.885714	0.0188455	-0.657143	0.156175	0.828571	0.0415627	-0.885714	0.0188455
GSE24868	0.771429	0.0723965	-0.828571	0.0415627	0.828571	0.0415627	-0.771429	0.0723965	0.314286	0.544093	0.2	0.704
GSE34839	0.942857	0.00480466	-0.657143	0.156175	0.485714	0.328723	0.2	0.704	0.828571	0.0415627	-0.657143	0.156175
GSE35242	0.404633	0.0143722	0.480309	0.00302906	0.336165	0.0450092	0.607979	8.38446e-05	0.191506	0.263192	-0.12175	0.479343
GSE43489	0.761905	0.0280049	0.0714286	0.866526	0.357143	0.385121	0.380952	0.351813	0.97619	3.3144e-05	-0.119048	0.778886
GSE46602	0.57503	1.25534e-05	-0.0438415	0.762415	0.204034	0.155246	-0.0729412	0.614684	-0.121056	0.402349	-0.294022	0.0382173
GSE55935	0.471012	0.000324841	0.00453593	0.974032	-0.223709	0.103921	0.175605	0.204038	0.233619	0.0890953	-0.28462	0.0369843
GSE56410	0.857143	0.0136973	0.285714	0.534509	0.857143	0.0136973	0.392857	0.383317	0.642857	0.119392	0.5	0.25317
GSE60329	0.689247	1.74998e-20	0.0895616	0.299781	-0.158485	0.0653524	-0.230528	0.00693292	0.602891	8.08031e-15	-0.440323	8.12913e-08
GSE63196	0.199174	0.428158	0.215686	0.390027	-0.614035	0.00671076	0.902993	2.89752e-07	0.810114	4.59455e-05	-0.70485	0.00108867
GSE68883	-0.281734	0.257375	-0.199174	0.428158	-0.234262	0.349454	-0.0546956	0.829335	-0.358101	0.144529	-0.0629515	0.804017
GSE69044	0.0260926	0.903672	0.333116	0.111694	0.269265	0.203246	0.192116	0.368468	0.0604986	0.778851	-0.128672	0.549031
GSE69223	0.27119	0.147176	-0.174638	0.356002	0.302336	0.104406	-0.061624	0.746321	0.814905	4.20521e-08	-0.834038	1.03516e-08
GSE69903	0.619704	0.000336948	0.264532	0.165523	0.0399015	0.837177	0.257635	0.177244	0.463547	0.0113207	-0.158621	0.411164
GSE73284	0.041958	0.896986	0.517483	0.0848688	-0.393042	0.206256	-0.480384	0.113937	0.339621	0.280123	0.422232	0.171528
GSE73917	0.224348	0.291923	0.212174	0.319571	-0.17913	0.402303	-0.62	0.00123083	0.126087	0.557154	-0.22087	0.299665
GSE73930	0.642471	2.39391e-05	0.60695	8.68472e-05	0.845817	8.37273e-11	0.502188	0.00180298	-0.454569	0.00534956	-0.138739	0.419685
GSE74631	0.809524	0.0149027	-0.904762	0.00200828	0.357143	0.385121	-0.404762	0.319889	-	-	-	-
GSE74685	0.216358	0.00804425	0.0468928	0.570109	0.313299	0.000100033	0.0896608	0.276849	0.254279	0.00175204	-0.0447705	0.587706
GSE78245	0.909091	4.19104e-05	0.384615	0.21702	0.433566	0.159106	-0.230769	0.470532	-	-	-	-
GSE79689	0.757576	0.0111434	0.624242	0.0537178	-0.454545	0.186905	-0.612121	0.0599721	0.212121	0.556306	0.333333	0.346594
GSE80042	0.581959	3.41953e-05	-0.263848	0.0835234	-0.606202	1.29429e-05	0.759126	2.34017e-09	0.262579	0.0850745	-0.156307	0.310954
GSE80750	0.942857	0.00480466	0.6	0.208	0.828571	0.0415627	0.714286	0.110787	0.428571	0.396501	-0.0857143	0.871743
GSE83673	0.818182	0.00114311	-0.0839161	0.795415	-0.174825	0.586824	-0.440559	0.151735	-	-	-	-
GSE86781	-0.804196	0.00161477	0.65035	0.0220342	0.566434	0.0548421	-0.748252	0.00512408	0.608392	0.035806	-0.65035	0.0220342
GSE89317	0.511765	0.0427234	0.132353	0.625106	0.0617647	0.820242	-0.370588	0.15765	0.0264706	0.922481	0.0441176	0.871122
GSE90922	-0.133333	0.732368	0.333333	0.380713	-0.55	0.124977	0.3	0.432845	0.283333	0.46003	0.0833333	0.831214
GSE92473	0.468531	0.124455	-0.671329	0.0168315	0.461538	0.130948	-0.34965	0.265239	0.671329	0.0168315	-0.314685	0.319139
GSE92853	0.5	0.170471	-0.316667	0.406397	0.216667	0.575515	-0.133333	0.732368	-0.0333333	0.932157	-0.633333	0.0670858
GSE93808	-0.0500434	0.735526	0.165545	0.260811	0.558836	3.65612e-05	-0.339449	0.0182585	0.570886	2.26497e-05	-0.451802	0.00126628
GSE97549	-0.552116	0.0175129	0.500516	0.0343838	0.789474	9.78107e-05	-0.754386	0.000297661	0.708978	0.000986926	-0.723426	0.000690902
